# Ketones uncouple Alzheimer’s disease pathology and cognition from metabolic health in two mouse models

**DOI:** 10.64898/2026.11.24.768721

**Authors:** Michelle M. Sonsalla, Reji Babygirija, Sunny Gupta, Alexandra Trebil, Brenna Virnig, Nathan Buckley, Bailey A. Knopf, Mari Cole, Madeline Johnson, Isaac Grunow, Fan Xiao, Yang Liu, Diana Vertein, Michael J. Rigby, Chung-Yang Yeh, Snehal N. Chaudhari, David A. Harris, Luigi Puglielli, Dudley W. Lamming

## Abstract

Ketogenic diet (KD), an extremely low carbohydrate diet that induces ketone production, has shown some promise as a treatment for Alzheimer’s disease (AD) in both human studies and mouse models. Here, we examined the effects of a cyclic KD (cKD) on metabolic health in the APP/PS1 and 3xTg mouse models of AD. While improvements in metabolic health are coupled with reduced AD pathology and improved cognition in many other AD interventions, we find that cKD improves AD pathology and cognition in a sex- and strain-specific manner despite somewhat negative consequences for metabolic health. Boosting ketone production with the dietary supplement 1,3-butanediol similarly impaired metabolic health while improving cognition. Finally, we found that ketone-induced benefits to cognition and AD pathology may be partly construed by alterations to mTOR signaling and autophagy. In summary, while the specific benefits of increased ketones vary between mouse models, sexes, and the specific diet or supplement used, increased ketones can slow or prevent AD pathology and preserve cognition without necessarily improving metabolic health. This work has important implications for ketone-based therapies, as the individual response to KD may vary, and ketone supplements may not fully recapitulate the benefits of KD on AD development and progression.
