## Supplemental Tables for "Ketones uncouple Alzheimer’s disease pathology and cognition from metabolic health in two mouse models"

### Sheet: S1 (Diet composition)
Table S1: Composition and calorie content for diets used in this study.
Diet Name	Con	KD	1,3-BD	MCT
Inotiv ID	TD.220339	TD.160153	TD.160257	TD.230552
Ingredients	g/Kg	g/Kg	g/Kg	g/Kg
Casein	100	180	106.44	100
DL-Methionine	1.6	2.88	1.7	1.6
Corn Starch	512.36	0	436.973	512.36
Sucrose	100	0	85	100
Maltodextrin	155	0	130.5	155
Vegetable Shortening, hydrogenated	25	440	26.6	25
Corn Oil	25	85	26.6	5
Cellulose	34.918	59.1884	37.17	34.918
Vitamin Mix, AIN-93-VX w/ Cellulose	15	27	16	15
Thiamin (81%)	0.01	0.018	0.01	0.01
Vitamin K1, phylloquinone	0.002	0.0036	0.002	0.002
Choline Bitartrate	2.5	4.5	2.66	2.5
Mineral Mix, w/o Ca & P	13.39	24.1	14.25	13.39
Calcium Phosphate dibasic	9.8	17.64	10.43	9.8
Calcium Carbonate	5.25	9.54	5.59	5.25
TBHQ, antioxidant	0.07	0.13	0.075	0.07
Cocoa Butter	0	150	0	0
1,3-Butanediol	0	0	100	0
Caprylic Acid	0	0	0	20
Nutrient Information
kcal/g	3.6	6.7	3.9	3.6
% kcal Protein	9.7	9.5	9.7	9.7
% kcal Carbohydrate	77.7	0	62.1	77.7
% kcal Fat	12.6	90.5	12.6	12.6

### Sheet: S2 (Antibodies)
Table S2: Antibodies used for Western blotting and immunohistochemistry.
IHC
Primary antibodies	Dilution	Host	Manufacturer	Catalog #
Anti-GFAP	1:1000	Mouse	Thermo Fisher	PIMA512023
Anti-Iba1	1:1000	Rabbit	Abcam	ab178847
Anti-Aβ1-16 (6E10)	1:100	Mouse	Biolegend	803001
Secondary antibodies
Alexa 594 anti-rabbit	1:200	Goat	Thermo Fisher	A-11035
Alexa 488 anti-mouse	1:200	Goat	Thermo Fisher	A28175
Biotinylated anti-mouse	1:1000	Goat	Vector Laboratories	BA-9200
Western blot
Primary antibodies	Dilution	Host	Manufacturer	Catalog #
Anti-p70 S6k	1:1000	Rabbit	Cell Signaling Technology	2708
Anti-pT389 p70 S6K	1:1000	Rabbit	Cell Signaling Technology	9234
Anti-S6	1:1000	Rabbit	Cell Signaling Technology	2217
Anti-pS240/244 S6	1:1000	Rabbit	Cell Signaling Technology	2215
Anti-Atg5	1:1000	Rabbit	Cell Signaling Technology	12994
Anti-Atg7	1:1000	Rabbit	Cell Signaling Technology	8558
Anti-Beclin	1:1000	Rabbit	Cell Signaling Technology	3495
Anti-LC3A/B	1:1000	Rabbit	Cell Signaling Technology	12741
Anti-p62	1:1000	Guinea Pig	American Research Products	03-GP62-C
Anti-pT231 Tau (AT180)	1:1000	Mouse	Thermo Fisher	MN1040
Anti-Tau (HT7)	1:1000	Mouse	Thermo Fisher	MN1000
Secondary antibodies
Anti-Guinea pig secondary antibody	1:2000	Goat	American Research Products	90001
Anti-rabbit secondary antibody	1:2000	Goat	Cell Signaling Technology	7074
Anti-mouse secondary antibody	1:2000	Horse	Cell Signaling Technology	7076
